# Cancer-associated fibroblast compositions change with breast-cancer progression linking S100A4 and PDPN ratios with clinical outcome

**DOI:** 10.1101/2020.01.12.903039

**Authors:** Gil Friedman, Oshrat Levi-Galibov, Eyal David, Chamutal Bornstein, Amir Giladi, Maya Dadiani, Avi Mayo, Coral Halperin, Meirav Pevsner-Fischer, Hagar Lavon, Reinat Nevo, Yaniv Stein, H. Raza Ali, Carlos Caldas, Einav Nili-Gal-Yam, Uri Alon, Ido Amit, Ruth Scherz-Shouval

**Affiliations:** Department of Biomolecular Sciences, The Weizmann Institute of Science, Rehovot, Israel, 76100; Department of Immunology, The Weizmann Institute of Science, Rehovot, Israel, 76100; Chaim Sheba Medical Center, Cancer Research Center, 5262100, Tel-Hashomer, Israel; Department of Molecular Cell Biology, The Weizmann Institute of Science, Rehovot, Israel; Cancer Research UK Cambridge Institute and Department of Oncology, Li Ka Shing Centre, University of Cambridge, Cambridge, UK; Breast Cancer Programme, Cancer Research UK Cancer Centre, NIHR Cambridge Biomedical Research Centre and Cambridge Experimental Cancer Medicine Centre, Cambridge University Hospital NHS Foundation Trust, Cambridge, UK; Chaim Sheba Medical Center, Institute of Oncology, Tel-Hashomer, Israel

**Author notes:** Correspondence should be addressed to I.A. or to R.S.S.

## Abstract

Tumors are supported by cancer-associated fibroblasts (CAFs). CAFs are heterogeneous and carry out distinct cancer-associated functions. Understanding the full repertoire of CAFs and their dynamic changes could improve the precision of cancer treatment. CAFs are usually analyzed at a single time-point using specific markers, and it is therefore unclear whether CAFs display plasticity as tumors evolve. Here, we analyze thousands of CAFs using index and transcriptional single-cell sorting, at several time-points along breast tumor progression in mice, uncovering distinct subpopulations. Strikingly, the transcriptional programs of these subpopulations change over time and in metastases, transitioning from an immune-regulatory program to wound healing and antigen-presentation programs, indicating that CAFs and their functions are dynamic. Two main CAF subpopulations are also found in human breast tumors, where their ratio is associated with disease outcome across subtypes, and is particularly correlated with BRCA mutations in triple-negative breast cancer. These findings indicate that the repertoire of CAFs changes over time in breast cancer progression, with direct clinical implications.
