## Supplemental Table 6 for "Cancer-associated fibroblast compositions change with breast-cancer progression linking S100A4 and PDPN ratios with clinical outcome"

### Sheet: Read me
Supplementary Table 6. Vertex GO analysis
This table contains 4 tabs, each representing a different vertex

### Sheet: Vertex_1
6.37811	positive regulation of DNA binding	{"Hmgb2", "Calm1", "Txn1", "Nme1"}
5.43053	cellular response to interleukin-7	{"Hdgf", "Ybx1", "Atp5b"}
4.41979	microtubule-based process	{"Tuba1b", "Tuba1c", "Dynll1"}
3.48264	protein import into nucleus	{"Ran", "Lmna", "Cfl1"}
3.43181	positive regulation of epithelial cell proliferation	{"Nme1", "Ccnd1", "Nme2"}
3.19262	negative regulation of transcription from RNA polymerase II promoter	{"Txn1", "Hnrnpab", "Pcna", "Hdgf", "Ybx1", "Ccnd1", "Hnrnpa2b1"}
2.74317	mitotic cell cycle	{"Tuba1b", "Ccnd1", "Tuba1c"}
2.53594	negative regulation of apoptotic process	{"Ybx1", "Ncl", "Nme2", "Gpx1", "Pa2g4"}
2.51546	positive regulation of neuron projection development	{"Ranbp1", "Nme1", "Nme2"}
2.33839	cell division	{"Ran", "Cks1b", "Ccnd1", "Smc4"}
2.0086	angiogenesis	{"Atp5b", "Ncl", "Anxa2"}
1.99044	positive regulation of gene expression	{"Vim", "Hmgb2", "Lmna", "Cnn2"}
1.76156	positive regulation of transcription from RNA polymerase II promoter	{"Hmgb2", "Top2a", "Hdgf", "Ybx1", "Ncl", "Nme2"}
1.71342	apoptotic process	{"Lgals1", "Hint1", "Gpx1", "Dynll1"}

### Sheet: Vertex_2
6.4074	translation	{"Gm2000", "Rpl18a", "Rpl31", "Fau", "Eef1b2"}
5.58746	cytoplasmic translation	{"Rpl18a", "Rpl31", "Rpl9-ps6"}

### Sheet: Vertex_3
9.74831	cell adhesion	{"Fn1", "Itgb1", "Lamb1", "Spp1", "App", "Itgb5", "Itga3", "Dst", "Cd47", "Myh9", "Igfbp7", "Col18a1", "Col8a1"}
7.22307	extracellular matrix organization	{"Fn1", "App", "Aplp2", "Fbln2", "Col4a1", "Col18a1", "Col8a1"}
7.0736	positive regulation of cell-substrate adhesion	{"Itgb1", "Spp1", "Itga3", "Fbln2", "Col8a1"}
5.89701	transforming growth factor beta receptor signaling pathway	{"Itgb1", "Ltbp3", "Itgb5", "Ltbp1", "Fut8"}
5.42331	negative regulation of apoptotic process	{"Fn1", "Itgb1", "Spp1", "Lrp1", "Clu", "Hsp90b1", "Hspa5", "Flna", "Son"}
4.85122	cell migration	{"Itgb1", "Lamb1", "Iqgap1", "Itgb5", "Cd47", "Fut8"}
4.70697	epithelial tube branching involved in lung morphogenesis	{"Ctsl", "Hmga2", "Ctsd"}
4.69558	angiogenesis	{"Fn1", "Flna", "Myh9", "Col4a1", "Col18a1", "Col8a1"}
4.61808	integrin-mediated signaling pathway	{"Itgb1", "Itgb5", "Itga3", "Fut8"}
4.46097	negative regulation of neuron projection development	{"H2-D1", "Lrp1", "Flna", "H2-K1"}
4.18619	cholesterol metabolic process	{"Lrp1", "App", "Aplp2", "Nfe2l1"}
4.14777	blood vessel morphogenesis	{"Nedd4", "Col4a1", "Gja1"}
3.69969	positive regulation of cell migration	{"Fn1", "Itgb1", "Lamb1", "Hspa5", "Col18a1"}
3.58258	positive regulation of protein localization to plasma membrane	{"Itgb1", "Lrp1", "Itga3"}
3.5703	positive regulation of cell proliferation	{"Fn1", "Itgb1", "Clu", "Hmga2", "Cd47", "Sox4", "Col18a1"}
3.44706	negative regulation of transforming growth factor beta receptor signaling pathway	{"Glg1", "Hspa5", "Pmepa1"}
3.32508	neuromuscular process controlling balance	{"App", "Aplp2", "Psap"}
3.29929	positive regulation of neuron projection development	{"Itgb1", "Lrp1", "Hspa5", "Itga3"}
3.25894	neuron projection development	{"Itgb1", "Lamb1", "App", "Nedd4"}
3.14698	positive regulation of gene expression	{"Fn1", "Clu", "App", "Hmga2", "Itga3", "Gja1"}
3.09667	negative regulation of neuron differentiation	{"Itgb1", "App", "Ttc3"}
3.03433	cell-matrix adhesion	{"Fn1", "Itgb1", "Itgb5"}
2.90497	negative regulation of cell death	{"Lrp1", "Clu", "Sox4"}
2.72496	negative regulation of cell proliferation	{"Itgb1", "App", "Sox4", "Timp2", "Gja1"}
2.69376	positive regulation of neuron differentiation	{"Itgb1", "Tcf4", "Timp2"}
2.44915	neuron migration	{"Itga3", "Nav1", "Gja1"}
2.17435	protein stabilization	{"Clu", "Flna", "Sox4"}
1.854	positive regulation of transcription, DNA-templated	{"Spp1", "Maged1", "Nfe2l1", "Sox4", "Tcf4"}
1.84492	nervous system development	{"App", "Nav1", "Nedd4", "Tcf4"}

### Sheet: Vertex_4
11.0266	antigen processing and presentation	{"H2-D1", "H2-Aa", "H2-Eb1", "H2-Ab1", "H2-K1", "Cd74"}
8.43425	antigen processing and presentation of exogenous peptide antigen via MHC class II	{"H2-Aa", "H2-Eb1", "H2-Ab1", "Cd74"}
7.55447	antigen processing and presentation of peptide or polysaccharide antigen via MHC class II	{"H2-Aa", "H2-Eb1", "H2-Ab1"}
6.71187	immune system process	{"Lcn2", "H2-D1", "Slpi", "H2-Aa", "H2-Eb1", "H2-Ab1", "H2-K1", "Cd74"}
5.567	immune response	{"H2-D1", "Slpi", "H2-Aa", "H2-Eb1", "H2-Ab1", "H2-K1", "Cd74"}
4.61075	negative regulation of peptidase activity	{"Serpine2", "Cst3", "Slpi", "Wfdc2"}
4.41979	negative regulation of T cell proliferation	{"H2-Aa", "H2-Ab1", "Cebpb"}
3.80791	macromolecular complex assembly	{"Mgp", "Nupr1", "Cd74"}
3.62497	cell-matrix adhesion	{"Fn1", "Itgb5", "Npnt"}
3.28902	response to lipopolysaccharide	{"Slpi", "Plcg2", "Cebpb"}
3.01635	cell adhesion	{"Spp1", "Fn1", "Igfbp7", "Itgb5", "Npnt"}
2.81455	defense response to bacterium	{"Lcn2", "Slpi", "H2-K1", "Cebpb"}
2.11664	negative regulation of apoptotic process	{"Spp1", "Fn1", "Clu", "Cd74"}
1.99327	cell differentiation	{"Mgp", "Serpine2", "Tmem176b", "Cebpb", "Npnt"}
1.88276	positive regulation of apoptotic process	{"Gadd45a", "Clu", "Nupr1"}
