## Supplemental Table 9 for "Cancer-associated fibroblast compositions change with breast-cancer progression linking S100A4 and PDPN ratios with clinical outcome"

### Sheet: Read me
Supplementary Table 9.The Metabric cohort clinical characteristics and Public IDs
This Table contains two tabs .

### Sheet: Data summary
The Metabric cohort clinical characteristics
				Characteristic
				n		293
				Age at Dx (mean)		63.35
				Tumor size, n (%)*	T1	97 (33.1)
					T2	178 (60.7)
					T3	18 (6.1)
				Grade, n (%)	1	21 (7.2)
					2	98 (33.4)
					3	168 (57.3)
					Unknown	6 (2.0)
				BRCA, n (%)	WT	282 (98.0)
					Mut	6 (2.0)
			* T1 = { TS ≤ 20} , T2 = {20 < TS ≤ 50}, T3 = {TS >50}, TS = Tumor Size (mm)

### Sheet: PubID
Metabric cohort public ID used
ID	Exlusion from final analysis
MB-0002
MB-0005
MB-0006
MB-0008
MB-0010
MB-0014
MB-0028
MB-0035
MB-0036
MB-0045	Exluded
MB-0046
MB-0050
MB-0053
MB-0054
MB-0060
MB-0068
MB-0081
MB-0083
MB-0095
MB-0097
MB-0101
MB-0102
MB-0107
MB-0109
MB-0112
MB-0114
MB-0117
MB-0119
MB-0121
MB-0123
MB-0126	Exluded
MB-0130
MB-0131	Exluded
MB-0134
MB-0135
MB-0136
MB-0143
MB-0144
MB-0145
MB-0150
MB-0163
MB-0164
MB-0165
MB-0166
MB-0167
MB-0170
MB-0173
MB-0174
MB-0178
MB-0179
MB-0180
MB-0184
MB-0188
MB-0191
MB-0192
MB-0193
MB-0194
MB-0195
MB-0198
MB-0200
MB-0201
MB-0202
MB-0203
MB-0205
MB-0206
MB-0207
MB-0211
MB-0220
MB-0222
MB-0223
MB-0224
MB-0225
MB-0226
MB-0227
MB-0229
MB-0232
MB-0233
MB-0234
MB-0235
MB-0236
MB-0239
MB-0243
MB-0245
MB-0247
MB-0248
MB-0256
MB-0258
MB-0260
MB-0261
MB-0262
MB-0263
MB-0264
MB-0269
MB-0270
MB-0272
MB-0278
MB-0279
MB-0282
MB-0285
MB-0286
MB-0287
MB-0289
MB-0290
MB-0291
MB-0292
MB-0294
MB-0301
MB-0302
MB-0304
MB-0305
MB-0306
MB-0307
MB-0309
MB-0311
MB-0313
MB-0314
MB-0316
MB-0317
MB-0318
MB-0319
MB-0324
MB-0336
MB-0339
MB-0340
MB-0343
MB-0345
MB-0346
MB-0348
MB-0349
MB-0350	Exluded
MB-0352
MB-0353
MB-0354
MB-0356
MB-0358
MB-0359
MB-0360
MB-0361
MB-0362
MB-0363
MB-0366
MB-0367
MB-0368
MB-0369
MB-0370
MB-0371
MB-0372
MB-0373
MB-0375
MB-0378
MB-0379
MB-0380
MB-0383
MB-0384
MB-0385
MB-0388
MB-0389
MB-0391
MB-0393
MB-0394
MB-0395
MB-0396
MB-0397
MB-0398
MB-0399
MB-0400
MB-0401
MB-0410
MB-0411
MB-0412
MB-0413
MB-0414
MB-0419
MB-0421
MB-0422
MB-0425
MB-0426
MB-0428
MB-0429
MB-0431
MB-0434
MB-0436
MB-0437
MB-0438
MB-0439
MB-0440
MB-0442
MB-0443
MB-0446
MB-0451
MB-0453
MB-0455
MB-0459
MB-0463
MB-0464
MB-0465
MB-0467
MB-0469
MB-0474
MB-0475
MB-0476
MB-0480
MB-0483
MB-0484
MB-0485
MB-0486
MB-0487
MB-0491
MB-0494
MB-0495
MB-0496
MB-0501
MB-0505
MB-0508
MB-0511
MB-0512
MB-0513
MB-0519
MB-0521
MB-0524
MB-0525
MB-0526
MB-0528
MB-0529
MB-0531
MB-0534
MB-0535
MB-0536
MB-0537
MB-0538
MB-0542
MB-0545
MB-0551
MB-0552
MB-0558
MB-0569
MB-0570
MB-0574
MB-0575
MB-0576
MB-0578
MB-0579
MB-0580
MB-0581
MB-0582
MB-0583
MB-0584
MB-0586
MB-0588
MB-0589
MB-0590
MB-0591
MB-0594
MB-0596
MB-0598
MB-0599
MB-0600
MB-0601
MB-0606
MB-0607
MB-0608
MB-0609
MB-0610
MB-0613
MB-0616
MB-0620
MB-0621
MB-0623
MB-0626
MB-0627	Exluded
MB-0628
MB-0641
MB-0642
MB-0643
MB-0644
MB-0646
MB-0650
MB-0653
MB-0660
MB-0661
MB-0662
MB-0664
MB-0869
MB-0874
MB-0877
MB-0882
MB-0884
MB-0893
MB-0897
MB-0899
MB-0901
MB-0904
